# Longitudinal multimodal characterization of radiation dermatitis in the C57BL/6J mouse model

**DOI:** 10.1101/2025.11.08.687376

**Authors:** Jasmine H. Wong, Sharen Rivas, Li Liu, Wade Koba, Patrik Brodin, Chandan Guha, Alana Deutsch, Adnan Mir, Beth N. McLellan, Kosaku Shinoda

## Abstract

Radiation dermatitis (RD) is a frequent and therapy-limiting toxicity of cancer radiotherapy, yet its mechanistic basis remains poorly understood. To address the need for quantitative, mechanistic insight, we developed a longitudinal C57BL/6J mouse model integrating clinical grading, non-invasive biophysical (“mesoscopic”) measurements, histopathology, and bulk transcriptomics. This controlled design enabled pseudo-longitudinal analysis of inflammation, barrier dysfunction, and fibrosis across four weeks after a single 25 Gy exposure. Transcriptomic profiling revealed early activation of phagosome formation, MHC I antigen presentation, and neutrophil degranulation preceding visible skin injury, followed by enrichment of IL-1, IL-10, and IL-13 signaling at peak disease. Mesoscopic erythema, fibrosis, and transepidermal water loss each displayed distinct temporal and molecular signatures, with limited overlap among gene sets. Histologic scoring confirmed early epidermal and inflammatory responses, linked to extracellular matrix remodeling and vascular development. The observed pathways align with prior studies implicating IL-17 and a senescence-associated IL-6/CCR6 axis, extending these findings into a quantitative, time-resolved framework. This multimodal resource bridges molecular, morphological, and functional scales, providing a platform for mechanistic and therapeutic studies of RD.
