## Supplementary material for "Longitudinal multimodal characterization of radiation dermatitis in the C57BL/6J mouse model": Suppl. Table 1

### Sheet: Mesoscopic
symbol	Fibrosis Week 1		Fibrosis Week 2		Fibrosis Week 3		Fibrosis Week 4		symbol	Transepidermal water loss Week 1		Transepidermal water loss Week 2		Transepidermal water loss Week 3		Transepidermal water loss Week 4		symbol	Erythema Week 1		Erythema Week 2		Erythema Week 3		Erythema Week 4
	log2FoldChange	p-value	log2FoldChange	p-value	log2FoldChange	p-value	log2FoldChange	p-value		log2FoldChange	p-value	log2FoldChange	p-value	log2FoldChange	p-value	log2FoldChange	p-value		log2FoldChange	p-value	log2FoldChange	p-value	log2FoldChange	p-value	log2FoldChange	p-value
UBD	0.284168	0.827226	1.14408	0.367803	3.07477	0.0123241	4.33461	0.000387566	GM18679	2.45535	0.176527	3.30328	0.0612285	8.70906	1.99e-07	7.28796	1.4007e-05	LY75	0.467833	0.153266	0.654835	0.0455941	1.3826	2.18e-05	1.85564	1.14604e-08
MMP13	-0.877853	0.431098	0.0197046	0.985739	4.61209	2.07e-05	6.56655	1.32881e-09	GM18072	N/A	N/A	N/A	N/A	N/A	N/A	N/A	N/A	UBD	0.284168	0.827226	1.14408	0.367803	3.07477	0.0123241	4.33461	0.000387566
TRIP13	-0.563337	0.263681	-0.434127	0.393479	0.532822	0.286679	1.02074	0.0406612	1700031M16RIK	-0.476342	0.748841	0.753635	0.57895	3.77264	0.00239631	2.41258	0.0563677	GM13302	1.15709	0.297856	1.07789	0.332924	2.36617	0.0324066	2.86125	0.00960554
PDSS1	0.570173	0.0705831	0.174379	0.580801	0.625636	0.0466491	1.14663	0.000255123	ANKRD1	0.630113	0.475283	0.429388	0.628439	4.20457	1.26e-06	3.13851	0.00030359	IL1RL1	0.509981	0.179256	2.11716	2.24839e-08	5.13767	2.88e-42	5.65128	8.75269e-51
REG1	-0.0411514	0.951952	0.348869	0.604518	0.770436	0.236982	2.2445	0.000339507	SLFN4	0.881296	0.292436	0.691161	0.409063	4.4306	1.17e-07	3.04468	0.000272325	SELE	1.95366	7.53918e-05	2.5799	1.60136e-07	3.29228	1.96e-11	4.38957	3.17055e-19
PDE11A	-0.198347	0.600398	-0.0283449	0.94031	0.717293	0.0523482	1.67665	4.3764e-06	GM18451	0.234491	0.643074	0.55839	0.267469	2.19269	6.71e-06	1.17087	0.0176116	SLC16A5	1.39417	0.346718	0.920027	0.541172	2.41939	0.0952621	3.55408	0.013454
SELE	1.95366	7.53918e-05	2.5799	1.60136e-07	3.29228	1.96e-11	4.38957	3.17055e-19	NLRP3	1.75051	0.0033134	2.33102	8.91104e-05	5.70004	6.24e-22	4.44837	6.00723e-14	BCL6B	0.693952	0.078838	0.769458	0.0512338	1.37765	0.000448901	1.85436	2.17878e-06
MRGPRB1	0.134966	0.717384	0.587497	0.112911	0.529145	0.152414	1.60618	1.03982e-05	ZFP697	0.189051	0.50376	0.524138	0.0626057	1.7486	3.3e-10	1.15565	3.45925e-05	FGF23	-0.0860363	0.847466	-0.148711	0.741119	1.64285	0.000162713	1.9759	5.4611e-06
TPH1	-0.267491	0.639894	0.0980411	0.863144	0.355384	0.528393	1.28891	0.0210672	GM43215									HPX	1.58676	0.102082	1.02916	0.300549	6.57036	8.82e-13	7.39534	8.23657e-16
SERPINB6B	0.271211	0.530276	0.392315	0.363195	1.93919	4.52e-06	1.89489	6.32274e-06	DGAT1	0.664158	0.0463264	0.401412	0.229268	2.60374	4.07e-15	1.58086	1.92334e-06	PPA1	0.0636195	0.748886	0.558552	0.00484821	0.732961	0.000208416	0.917085	3.39979e-06
PCDH12	0.203792	0.655953	0.351163	0.443639	0.768026	0.0886482	1.82947	4.33541e-05	KCNH4	-0.164233	0.699662	1.14579	0.00519094	2.68784	1.89e-11	1.60901	6.98883e-05	DDAH1	0.260613	0.53515	0.691951	0.0986739	3.26066	4.37e-15	3.72749	2.9603e-19
TNFSF11	-0.30713	0.680321	0.852103	0.233307	3.9654	7.34e-09	5.86723	8.94269e-18	TREM3	0	1	1.56944	0.471709	7.0505	0.000291449	6.14252	0.00163757	GM8173	0.639945	0.244526	0.516683	0.354153	1.4203	0.0078717	2.18068	3.39271e-05
MEOX1	-0.450311	0.18843	-0.231866	0.497874	0.586502	0.081797	2.03963	1.00985e-09	SAA2	-0.621561	0.716922	3.24025	0.027033	7.56946	8.58e-08	6.66987	2.55488e-06	ULBP1	0.470569	0.291356	1.53061	0.000574564	1.82691	3.52e-05	2.14331	1.16004e-06
GM21698	N/A	N/A	N/A	N/A	N/A	N/A	N/A	N/A	IFIT1BL2	0.580321	0.182746	0.773217	0.0755714	1.87741	7.33e-06	0.995709	0.0198479	LYAR	-0.160634	0.479094	0.362392	0.108195	0.596159	0.00793385	0.616797	0.00598353
FANCD2	0.377921	0.439819	-0.282091	0.565854	1.07433	0.0275067	1.49925	0.00200217	SOX11	-0.688504	0.191237	0.392075	0.454682	3.24808	4.9e-10	2.45123	2.68281e-06	MMP10	1.24044	0.410169	3.87345	0.00800308	7.23558	6.16e-07	8.35401	8.47302e-09
PCSK5	-0.0479185	0.871137	-0.0233064	0.937151	2.10986	7.14e-13	3.30383	2.38992e-29	LILR4B	1.68147	0.000250492	2.60139	1.3967e-08	4.97496	1.63e-27	4.09158	4.02152e-19	STC1	0.262239	0.563258	1.03735	0.0219349	2.49285	3.34e-08	2.87007	2.00903e-10
SPEER4E	N/A	N/A	N/A	N/A	N/A	N/A	N/A	N/A	GM7289	N/A	N/A	N/A	N/A	N/A	N/A	N/A	N/A	GM16318	-3.57602	0.019655	0.846807	0.474006	2.02654	0.0802687	1.97396	0.0885881
HAS2	-0.830057	0.0411868	-0.827833	0.0419089	0.27288	0.500459	1.21126	0.00274176	GM37239	N/A	N/A	N/A	N/A	N/A	N/A	N/A	N/A	NUS1	0.0184345	0.92804	0.554662	0.00651346	0.810888	6.83e-05	1.06901	1.50138e-07
HHIPL1	-0.0281668	0.959643	0.245207	0.659179	1.33545	0.0153767	3.3289	1.29935e-09	GM9373	N/A	N/A	N/A	N/A	N/A	N/A	N/A	N/A	GM20056	N/A	N/A	N/A	N/A	N/A	N/A	N/A	N/A
MCM4	-0.0345534	0.873029	0.088693	0.681967	0.403038	0.0613562	0.808308	0.00016907	GM18035	N/A	N/A	N/A	N/A	N/A	N/A	N/A	N/A	GM19219	N/A	N/A	N/A	N/A	N/A	N/A	N/A	N/A
LHX8	1.56385	0.176203	0.851742	0.478079	1.80784	0.112831	3.58739	0.00130095	OSM	0.651773	0.454294	2.54653	0.00290234	5.64968	2.5e-11	4.40479	2.02944e-07	CTLA2A	0.10871	0.788913	1.11589	0.00580017	2.53335	2.96e-10	3.38833	3.2283e-17
CTHRC1	-0.145196	0.856233	-0.307195	0.705123	1.34026	0.0861057	3.5743	3.4856e-06	MMP19	0.549577	0.185484	2.38703	8.29528e-09	4.63662	4.03e-29	3.83387	2.03046e-20	VCAN	0.39561	0.365651	1.02338	0.0192152	2.74825	3.15e-10	2.60958	2.31545e-09
ADAM12	-0.534347	0.0559696	-0.803263	0.00426674	0.670157	0.0155354	1.81378	5.26294e-11	B3GNT5	-1.33285	0.117948	-1.09824	0.195336	2.25805	0.00704942	0.969156	0.24801	GML	-0.0198793	0.990602	0.700623	0.676438	1.63432	0.326895	2.20313	0.185535
CCBE1	0.0670305	0.846145	0.598007	0.0831143	1.32607	0.000119129	2.46503	8.09743e-13	TRAJ57	N/A	N/A	N/A	N/A	N/A	N/A	N/A	N/A	SLC16A1	0.184977	0.441337	0.860594	0.000334428	1.75675	2.21e-13	2.00755	5.06552e-17
REG3G	0	1	0	1	4.54095	0.444657	9.3313	0.1157	GM21156	-0.321342	0.608338	0.166992	0.788314	2.01404	0.000874698	0.799419	0.191431	PSG22	N/A	N/A	N/A	N/A	N/A	N/A	N/A	N/A
DENND5B	0.359254	0.0797093	0.352495	0.085716	0.378642	0.0642467	0.713878	0.000464699	GM11805	0.0950094	0.828153	-0.19046	0.668615	1.80173	2.12e-05	0.749666	0.0812679	PDSS1	0.570173	0.0705831	0.174379	0.580801	0.625636	0.0466491	1.14663	0.000255123
GM8173	0.639945	0.244526	0.516683	0.354153	1.4203	0.0078717	2.18068	3.39271e-05	IL1B	2.09137	0.0166607	3.87803	8.56803e-06	7.00176	8.78e-16	6.31784	3.96456e-13	CXCL1	2.23671	0.00781663	3.28311	9.16808e-05	5.71181	9.04e-12	5.88051	2.17657e-12
COL27A1	0.258079	0.36514	0.0994596	0.727583	0.581947	0.0409116	1.91404	1.55278e-11	CREM	-0.122986	0.765406	1.12408	0.00618334	1.94467	2.05e-06	0.965741	0.0185862	KCNMB3	2.50922	0.0221114	2.10026	0.0587598	2.89893	0.00773212	3.60593	0.000837102
PLK4	-0.342937	0.182084	-0.33441	0.196854	-0.131757	0.604519	0.438969	0.0814705	TREM1	1.34795	0.0899642	1.98564	0.0116953	7.21945	7.28e-21	5.90542	1.88413e-14	APLNR	-0.210097	0.714676	-1.72055	0.0031912	1.61585	0.00471108	2.50375	1.17025e-05
NELL1	0.142386	0.877292	0.856943	0.340998	0.364069	0.684815	2.60893	0.00292582	GM45140	0.226855	0.546239	0.857814	0.0223153	1.7029	5.36e-06	0.87559	0.0195811	SELP	0.439018	0.409575	1.85676	0.00046024	3.84959	3.31e-13	4.35419	1.76333e-16
PRTG	0.461809	0.565275	-2.29524	0.00724172	-0.182952	0.821056	1.29539	0.100193	SLC2A3	0.940241	0.0184588	1.33595	0.000802033	3.97728	1.1e-23	2.67776	1.51425e-11	ETS1	0.241347	0.45914	1.14693	0.000429276	1.65696	3.56e-07	1.81306	2.52467e-08
COL24A1	-0.535284	0.354203	-0.258672	0.655929	1.35927	0.0176003	3.11282	5.01034e-08	HAVCR2	1.14579	0.0130699	1.85549	5.57054e-05	3.60912	3.5e-15	2.8037	1.00293e-09	GM11475	N/A	N/A	N/A	N/A	N/A	N/A	N/A	N/A
PPA1	0.0636195	0.748886	0.558552	0.00484821	0.732961	0.000208416	0.917085	3.39979e-06	GM10263	N/A	N/A	N/A	N/A	N/A	N/A	N/A	N/A	MTHFD2	-0.887723	0.0118595	0.159008	0.649765	0.85476	0.0141259	0.703963	0.0432275
OLFR822	-1.42096	0.00536029	-0.491471	0.312521	0.0970903	0.836755	0.767279	0.0976609	LILRB4A	1.51994	0.00171619	2.41385	6.21818e-07	4.77754	5.28e-23	3.87875	1.08619e-15	ODC1	0.21435	0.568061	1.18623	0.00157187	1.91607	3.26e-07	1.86979	6.2115e-07
FEN1	-0.466219	0.0355819	-0.259793	0.241636	0.12847	0.559584	0.558015	0.0109982	ANKRD2	1.28818	0.0410819	3.59748	1.03594e-08	4.85287	1.09e-14	2.54903	5.05168e-05	HP	0.448429	0.264186	0.970254	0.0156711	3.33431	9.65e-17	3.83141	1.32009e-21
TACR1	-0.215886	0.418651	0.0986422	0.711011	0.747443	0.00433539	1.40555	6.63246e-08	BEST1	0.560443	0.400109	1.70059	0.0104014	3.89932	1.17e-09	2.95128	4.44015e-06	SEMA3A	0.408148	0.0876224	0.641222	0.00715787	0.899325	0.000156954	1.10168	3.53096e-06
NDC1	-0.677892	0.0220513	-0.549757	0.0639358	0.316443	0.283029	0.413998	0.15907	GM19010	N/A	N/A	N/A	N/A	N/A	N/A	N/A	N/A	MECOM	0.175823	0.596017	0.538815	0.102739	1.33882	4.25e-05	1.69593	1.99544e-07
ZFP541	N/A	N/A	N/A	N/A	N/A	N/A	N/A	N/A	LIF	-0.335382	0.514288	0.143779	0.77958	2.31436	6.31e-06	1.40788	0.00603834	HOXC11	-0.122766	0.882257	-0.0519145	0.950186	1.42924	0.0774222	3.11504	0.000104137
GM7449	N/A	N/A	N/A	N/A	N/A	N/A	N/A	N/A	SERPINA3A	N/A	N/A	N/A	N/A	N/A	N/A	N/A	N/A	INHBA	-0.71139	0.172985	-0.208987	0.688786	3.98949	1.94e-14	4.14777	1.73976e-15
GM12551	-0.915221	0.210478	-1.85592	0.0127391	-0.15558	0.830227	1.241	0.0853931	GM49395	-0.097091	0.906538	0.0552322	0.947325	2.63398	0.000710382	1.33271	0.0920629	SAA3	0.8408	0.188537	0.95763	0.134477	7.35321	8.68e-31	8.20422	6.48713e-38
LY75	0.467833	0.153266	0.654835	0.0455941	1.3826	2.18e-05	1.85564	1.14604e-08	ACOD1	4.99056	0.00435095	5.92894	0.000655017	12.1106	2.22e-12	11.0973	1.26164e-10	PDGFRA	0.330087	0.214513	0.952926	0.000337585	1.7954	1.4e-11	2.27477	1.10237e-17
SLC35A2	-0.130822	0.481348	-0.140591	0.450282	0.245251	0.184305	0.55141	0.00270223	ISG20	0.228156	0.477105	0.554909	0.0831363	1.89015	1.81e-09	1.21668	0.000117095	TCP10B	0.37521	0.657729	-1.06265	0.214835	0.484382	0.561457	0.974283	0.243354
KLF7	0.125639	0.507972	0.0956441	0.614472	0.991467	1.68e-07	1.27016	1.97131e-11	HDC	1.63429	0.00330993	1.95746	0.000427656	5.3448	5.26e-22	4.3127	7.31337e-15	RAET1D	3.17957	0.0987375	3.40559	0.0761285	6.65174	0.000326955	6.46865	0.000478537
RNASEH2C	-0.156045	0.350031	-0.0338891	0.839339	0.0112502	0.946016	0.662996	5.45758e-05	SLC7A11	-0.074935	0.862944	-0.147775	0.73367	2.57868	2.55e-09	1.77521	4.11722e-05	GABRB1	1.01403	0.0119598	1.5192	0.000155267	1.5663	9.17e-05	1.66495	3.13756e-05
TRAJ36	N/A	N/A	N/A	N/A	N/A	N/A	N/A	N/A	THAP6	-0.0742738	0.801968	-0.167102	0.573381	0.904116	0.00206329	0.409781	0.16407	CD101	1.87008	0.00173909	1.75688	0.00338432	3.6304	7.45e-10	3.6355	7.0203e-10
APLNR	-0.210097	0.714676	-1.72055	0.0031912	1.61585	0.00471108	2.50375	1.17025e-05	CD274	0.165573	0.533616	0.472344	0.0756173	1.53878	6.44e-09	0.936288	0.000417684	KIRREL3	0.486661	0.167927	0.532972	0.131925	1.54563	9.41e-06	1.54726	9.17546e-06
IL1RL1	0.509981	0.179256	2.11716	2.24839e-08	5.13767	2.88e-42	5.65128	8.75269e-51	SRGN	0.502476	0.168776	1.2151	0.000857702	3.75043	4.84e-25	3.08299	2.0355e-17	MMP1B	3.58999	0.19999	6.37558	0.0212068	7.32931	0.00798651	8.2277	0.002889
MMP10	1.24044	0.410169	3.87345	0.00800308	7.23558	6.16e-07	8.35401	8.47302e-09	WEE2	-1.0876	0.648773	-0.552774	0.815983	5.90841	0.00647462	2.92773	0.185527	FMNL2	-0.0377302	0.856896	0.321973	0.123616	0.757453	0.000282644	0.919635	1.02692e-05
PATE3	N/A	N/A	N/A	N/A	N/A	N/A	N/A	N/A	GM14925	N/A	N/A	N/A	N/A	N/A	N/A	N/A	N/A	HIF1A	0.792332	0.00492624	0.800688	0.00448767	1.4615	2.12e-07	1.80085	1.61763e-10
FBN2	-0.522086	0.342613	-1.50481	0.00649259	0.319317	0.560648	1.37754	0.0119682	GM3720	1.58966	0.0615758	0.648137	0.457328	2.65888	0.0015516	1.60723	0.0584171	CCBE1	0.0670305	0.846145	0.598007	0.0831143	1.32607	0.000119129	2.46503	8.09743e-13
HPX	1.58676	0.102082	1.02916	0.300549	6.57036	8.82e-13	7.39534	8.23657e-16	OTUD7A	0.515113	0.160161	0.05858	0.874677	1.93704	9e-08	0.74756	0.0407982	OIT3	N/A	N/A	N/A	N/A	N/A	N/A	N/A	N/A
AQP1	0.479618	0.13359	0.841891	0.00844658	1.00043	0.00174408	1.83545	9.11553e-09	CD14	2.04879	1.57209e-06	2.85835	1.86969e-11	5.47702	4.42e-38	4.12156	2.96488e-22	ITGB3	0.159973	0.610148	0.212662	0.49807	1.60772	2.77e-07	1.84171	3.91252e-09
ELOVL3	-1.64791	0.0448762	-2.00171	0.0150722	-0.13269	0.871294	1.23367	0.13156	PLAUR	2.11717	1.02669e-05	2.59177	6.27895e-08	5.24594	4.61e-28	3.99102	6.8188e-17	BCL2L15	1.5773	0.0174605	2.25855	0.000652905	3.5384	7.98e-08	3.42678	2.01257e-07
COL5A1	0.913625	0.0130228	0.44469	0.226846	1.26096	0.00060962	2.58872	1.96877e-12	KLRA2	-0.0117689	0.98003	0.158596	0.735849	2.67589	6.39e-09	2.02235	1.18874e-05	AREG	0.855806	0.206962	1.73555	0.0104469	1.87514	0.00565404	2.20775	0.00111988
HOXC11	-0.122766	0.882257	-0.0519145	0.950186	1.42924	0.0774222	3.11504	0.000104137	GM29288	-0.0291302	0.940657	-0.177681	0.650645	1.25727	0.00122171	0.792866	0.0417357	AKR1B8	1.62587	4.5669e-05	1.82358	4.76915e-06	3.89431	6.1e-23	4.14367	8.78643e-26
5830411N06RIK	1.0962	0.13291	1.10767	0.131104	1.17875	0.106098	3.03583	2.42707e-05	GM8502	-0.0291302	0.940657	-0.177681	0.650645	1.25727	0.00122171	0.792866	0.0417357	TTC30A2	-1.21636	0.309004	0.323092	0.767231	0.889387	0.402266	1.94067	0.0620422
CES4A	-1.41969	0.124295	-1.24013	0.179397	-0.355541	0.699727	1.11296	0.226796	GLIPR2	0.458877	0.252379	1.00075	0.0124845	2.67303	2.31e-11	2.19845	3.86686e-08	MS4A4A	1.96301	4.29225e-05	3.02206	2.56904e-10	4.75676	1.74e-23	4.67122	1.05466e-22
PI4K2B	0.0716432	0.708137	0.00442994	0.981511	0.287479	0.13192	0.337377	0.0764818	IL6	2.55992	0.0460434	5.05371	7.59736e-05	7.40367	6.5e-09	6.67959	1.65088e-07	IL24	5.48301	0.0105046	6.70113	0.00171479	8.57802	5.74e-05	8.7346	4.18152e-05
SLC16A2	0.192448	0.40768	0.377376	0.104503	0.6129	0.00820725	1.42682	6.93443e-10	DMGDH	0.0585055	0.899045	-0.0162847	0.972118	1.15066	0.0100537	0.207731	0.64992	OLFR524	N/A	N/A	N/A	N/A	N/A	N/A	N/A	N/A
CXCR6	0.256367	0.427991	-0.206544	0.536097	0.0822025	0.800313	0.77747	0.0141171	NABP1	-0.272391	0.469178	-0.424503	0.259318	0.241578	0.520657	-0.239739	0.523997	ARMCX4	-0.0151241	0.960548	0.0500321	0.870076	1.74665	9.59e-09	1.85736	1.04406e-09
SERPINE2	0.934947	0.0025772	1.186	0.000131385	1.68882	4.98e-08	2.98165	5.59901e-22	THBS1	-0.101993	0.862071	1.35499	0.0209806	2.34957	6.26e-05	1.0806	0.0656375	TPSAB1	3.99177	0.0295601	3.28147	0.0783518	6.70978	0.000186343	6.72155	0.000181873
DDAH1	0.260613	0.53515	0.691951	0.0986739	3.26066	4.37e-15	3.72749	2.9603e-19	GM8459	0.0589973	0.97066	0.965013	0.536085	3.7096	0.013351	2.25012	0.137422	MYBBP1A	-0.0423783	0.796286	0.251691	0.125092	0.362611	0.0270402	0.212344	0.195452
F11	N/A	N/A	N/A	N/A	N/A	N/A	N/A	N/A	CD80	1.10232	0.00138288	1.67944	1.03085e-06	2.73541	1.29e-15	2.02033	3.832e-09	ANGPT2	-0.0547034	0.876046	0.367534	0.294173	1.31521	0.000161751	1.74819	5.27336e-07
GM18445	1.42381	0.225368	4.11095	0.000290991	4.97448	1.07e-05	6.47719	9.1653e-09	TMEM210	N/A	N/A	N/A	N/A	N/A	N/A	N/A	N/A	TIE1	0.623477	0.00541635	0.655632	0.00348253	1.49519	2.07e-11	1.84175	1.39913e-16
ALG5	-0.308685	0.0465845	-0.0123919	0.93628	-0.102563	0.506486	0.424092	0.00571661	CSTDC4	0.379772	0.358572	0.576625	0.163411	2.65648	9.24e-11	2.23062	5.79334e-08	MSR1	0.0860227	0.864818	1.38617	0.00593672	3.24086	1.15e-10	3.22972	1.33618e-10
SMC2	-1.19279	0.00486422	-0.725116	0.086964	-0.282209	0.504822	0.476461	0.2599	ISY1	0.0388927	0.868625	0.345012	0.142213	0.823852	0.000451441	0.294126	0.210561	GM49866	N/A	N/A	N/A	N/A	N/A	N/A	N/A	N/A
GM6806	0.762937	0.493173	-1.04325	0.379075	0.891203	0.422071	2.13537	0.0515733	CWC25	-0.00421404	0.980329	0.306586	0.0725707	0.496072	0.00361425	0.0909493	0.594272	GAD1	0.500244	0.295591	0.230603	0.629879	3.2549	1.65e-12	3.28915	9.37057e-13
TPSB2	0.893193	0.0336612	0.551978	0.19235	2.26665	5.17e-08	3.56128	8.95158e-18	PLEK	0.904306	0.0702136	1.71217	0.000605438	3.64548	2.79e-13	3.07524	7.21214e-10	VMP1	0.211126	0.330253	0.44964	0.0380198	1.09347	4.31e-07	1.06176	9.15172e-07
CPA3	0.739902	0.0733038	0.504025	0.22462	0.681445	0.0990394	2.25257	3.69451e-08	GM18413	3.00085	0.0446551	3.05782	0.0412898	6.06133	2.58e-05	5.31033	0.000238465	PATE3	N/A	N/A	N/A	N/A	N/A	N/A	N/A	N/A
GM50343	N/A	N/A	N/A	N/A	N/A	N/A	N/A	N/A	TRDJ1	2.85821	0.209264	0	1	6.2823	0.00429508	4.88885	0.0270446	MYADM	0.406916	0.116257	0.969805	0.00018047	1.55991	1.68e-09	1.70959	3.98229e-11
ADAMTS15	-0.794643	0.0512101	-1.23022	0.00254412	-0.147055	0.717554	0.347173	0.392635	G0S2	0.139644	0.804901	0.140763	0.803816	2.81073	4.46e-07	1.84568	0.000944847	F5	0.116484	0.867422	1.10955	0.109584	3.06438	8.68e-06	2.90224	2.53632e-05
BCL6B	0.693952	0.078838	0.769458	0.0512338	1.37765	0.000448901	1.85436	2.17878e-06	GPR35	0.784456	0.0297399	0.739433	0.0396765	2.05517	9.01e-09	1.44803	5.18772e-05	MRGPRB1	0.134966	0.717384	0.587497	0.112911	0.529145	0.152414	1.60618	1.03982e-05
FAR1	-0.00215293	0.989676	0.374222	0.0243115	0.221623	0.182316	0.549568	0.000923148	A730049H05RIK	-0.708518	0.194752	0.89652	0.0923869	1.8495	0.000460948	1.11522	0.0354788	SLC4A7	-0.00360766	0.989072	0.438167	0.0959438	0.767707	0.00349905	0.740875	0.00481495
GM11475	N/A	N/A	N/A	N/A	N/A	N/A	N/A	N/A	A530032D15RIK	-0.601316	0.574615	0.580658	0.583766	2.65174	0.0109514	1.46238	0.16336	SLC35A2	-0.130822	0.481348	-0.140591	0.450282	0.245251	0.184305	0.55141	0.00270223
PTPRN	1.88217	4.75283e-05	1.82916	8.74379e-05	3.62437	2.28e-15	4.5944	6.52922e-24	TINF2	0.346729	0.116038	0.321914	0.145695	1.54998	1.29e-12	0.640697	0.0035439	PLXNA4	0.48467	0.0495753	0.409753	0.0973566	1.28038	1.76e-07	1.70923	2.79215e-12
MCTP2	0.161169	0.582693	0.830906	0.00462437	1.12055	0.000130931	1.11859	0.000133121	BEND4	-0.371323	0.137388	0.275415	0.268217	1.19591	1.27e-06	0.705543	0.00434493	NXPE5	0.274787	0.413415	1.08748	0.00111339	2.76327	6.75e-17	2.7312	1.5236e-16
RBP1	0.114404	0.765103	-0.619707	0.10648	0.693095	0.0699715	1.33835	0.000462405	GM47899	N/A	N/A	N/A	N/A	N/A	N/A	N/A	N/A	TRDV5	N/A	N/A	N/A	N/A	N/A	N/A	N/A	N/A
FGF7	0.297417	0.35044	0.616275	0.0529204	2.41331	2.45e-14	3.18892	6.4457e-24	RRAD	0.897568	0.255016	2.36606	0.00260706	5.46799	3.1e-12	3.96312	4.37306e-07	IGF2BP2	-0.121156	0.782927	-0.260423	0.553694	0.535036	0.221943	0.642369	0.142343
EHD3	-0.497304	0.132972	-0.364585	0.270818	0.438831	0.182587	1.13707	0.000538402	GM5590	0.147998	0.637084	-0.0537731	0.864396	0.680098	0.0287956	0.146878	0.638614	CXCR1	2.88354	0.194274	0	1	6.19615	0.0038217	6.0941	0.00445399
P4HA3	0.147903	0.721963	-0.0552807	0.89514	1.56467	0.000128214	2.59077	1.87167e-10	CD69	0.907949	0.0220927	0.508174	0.203392	1.50628	0.000119489	0.929184	0.0185456	GM7343	N/A	N/A	N/A	N/A	N/A	N/A	N/A	N/A
THBS3	0.575814	0.0412589	0.241277	0.393178	0.205506	0.466093	0.899997	0.00135485	BEST4-PS	2.8308	0.0709033	2.2569	0.155795	4.505	0.00351259	2.55798	0.103736	JPT2	-0.185951	0.369591	0.113817	0.582619	0.604861	0.00338861	0.574022	0.00539937
RANBP1	-0.270414	0.0920376	0.0709086	0.658046	0.319819	0.0448759	0.571879	0.000326098	C920009B18RIK	-0.00417194	0.988754	0.232663	0.431856	1.41931	1.34e-06	0.72094	0.0142389	LRP8	-0.196562	0.720311	-0.21913	0.689774	1.14669	0.0361524	1.22755	0.0248772
IL20	N/A	N/A	N/A	N/A	N/A	N/A	N/A	N/A	CCR1	1.93144	0.00483355	2.71584	7.15159e-05	5.28918	8.35e-15	4.63087	1.09196e-11	PLCB1	0.124036	0.663449	-0.279055	0.328289	1.41259	6.18e-07	1.85103	6.01695e-11
FCER1A	-2.67802	0.201868	0.697261	0.715267	1.54704	0.408895	3.85843	0.0361409	RHOH	0.261007	0.511853	0.517143	0.193495	2.13568	6.09e-08	1.38444	0.000460576	CD93	0.495148	0.159542	0.915768	0.00924892	2.20779	3.28e-10	2.51137	8.6593e-13
NPY	-2.08439	0.127624	-3.20594	0.0396194	-0.791444	0.532184	1.41264	0.245022	VMN1R34	-0.168221	0.710051	-0.113947	0.801691	1.11202	0.0121915	0.651131	0.144009	APLN	0.151787	0.764538	0.608884	0.228443	3.54528	1.43e-12	3.76053	5.79356e-14
SPATS2L	1.01432	0.00534343	0.368825	0.312562	1.05255	0.00380607	2.2898	2.55933e-10	SAMSN1	1.1603	0.024102	1.96083	0.000129878	4.25574	6.55e-17	3.29485	1.04735e-10	SLC39A14	0.332169	0.366669	1.06217	0.00385383	2.72695	1.11e-13	2.5186	6.90349e-12
TUB	0.218347	0.506298	-0.138211	0.676586	0.339143	0.301203	0.518835	0.111563	EFCAB15	1.44432	0.301213	0.865127	0.541507	4.10607	0.00281139	2.74834	0.0469698	KLF7	0.125639	0.507972	0.0956441	0.614472	0.991467	1.68e-07	1.27016	1.97131e-11
LAMB1	-0.459235	0.206883	-0.196115	0.589901	0.317833	0.382199	1.31482	0.000299161	PKD1L2	-0.280787	0.631792	-0.749354	0.211022	1.08513	0.054802	0.259462	0.65478	CYP7B1	0.81074	0.102644	1.83194	0.000196463	4.02206	1.5e-16	4.06646	6.89557e-17
GM49866	N/A	N/A	N/A	N/A	N/A	N/A	N/A	N/A	PTGS2	2.39059	4.03682e-05	3.89971	2.03656e-11	5.99199	6.68e-25	5.419	1.17233e-20	GPR176	-1.11667	0.0148974	-0.119447	0.791455	2.20509	6.9e-07	2.85321	1.26246e-10
PNLIPRP2	N/A	N/A	N/A	N/A	N/A	N/A	N/A	N/A	RAB44	1.62634	0.00231166	2.19154	3.96669e-05	3.98766	5.9e-14	3.1146	4.57774e-09	FGF7	0.297417	0.35044	0.616275	0.0529204	2.41331	2.45e-14	3.18892	6.4457e-24
BMPR1B	-0.237589	0.498336	0.258315	0.460109	0.297837	0.393304	1.11763	0.00127176	GM11737	0.281276	0.400216	0.333444	0.320026	0.970221	0.00327857	0.363074	0.276039	VCAM1	0.843047	0.0115351	1.5744	2.19284e-06	2.77244	5.35e-17	3.65878	1.72236e-28
CCN4	-0.477824	0.256237	-0.120485	0.774817	1.78813	1.73e-05	3.13333	4.46809e-14	CLEC4E	0.277035	0.563461	0.559031	0.243486	4.44712	6.67e-21	4.01087	2.81542e-17	GM47985	N/A	N/A	N/A	N/A	N/A	N/A	N/A	N/A
NPM1	-0.159815	0.314532	-0.0661908	0.677004	0.0877786	0.58051	0.159132	0.316306	SLC24A1	1.0822	0.0784138	1.61078	0.00842524	3.62616	1.66e-09	2.93872	1.0984e-06	MMP3	1.18324	0.0262947	2.1164	6.97203e-05	5.41309	2.35e-24	5.56898	1.10528e-25
CTLA2A	0.10871	0.788913	1.11589	0.00580017	2.53335	2.96e-10	3.38833	3.2283e-17	ADAM8	1.84972	3.48152e-06	2.7642	3.82859e-12	4.73891	9.62e-33	3.6241	8.18815e-20	GM4240	0.882971	0.17269	1.30278	0.0430927	3.24881	2.39e-07	3.28822	1.69533e-07
LGI2	1.22791	0.00519764	1.06443	0.0155189	2.57574	4.2e-09	3.74164	1.31046e-17	GM19244	3.67923	0.0459891	2.08614	0.276011	5.30249	0.00363621	3.30158	0.0745894	PLEKHG4	1.95614	0.186555	2.0927	0.157442	6.48059	6.82e-06	7.32207	3.67776e-07
COL5A3	0.224967	0.550867	-0.0605772	0.872418	1.37338	0.000270494	2.13938	1.39711e-08	CD300LF	0.73995	0.158911	0.352457	0.50247	2.15716	3.95e-05	0.914569	0.0815429	RANBP1	-0.270414	0.0920376	0.0709086	0.658046	0.319819	0.0448759	0.571879	0.000326098
CDKN2A	N/A	N/A	N/A	N/A	N/A	N/A	N/A	N/A	SLC15A3	1.68808	5.41366e-06	2.69535	3.33595e-13	5.16861	1.46e-44	4.07672	2.47085e-28	GM9733	0.689805	0.727721	4.28509	0.0140276	5.9763	0.000476635	6.73951	7.77655e-05
SLC4A7	-0.00360766	0.989072	0.438167	0.0959438	0.767707	0.00349905	0.740875	0.00481495	GM50492	N/A	N/A	N/A	N/A	N/A	N/A	N/A	N/A	GNG8	2.61666	0.01371	1.74194	0.102281	3.85441	0.000191997	4.35302	2.41948e-05
SPRY3	-1.52434	0.0221238	-0.957908	0.143615	0.241296	0.702705	1.11056	0.0759568	TREML2	0.438101	0.249674	0.771832	0.041451	2.59463	1.39e-12	1.77677	1.49027e-06	1700012B09RIK	1.33594	0.583661	0	1	5.75051	0.00976045	6.56106	0.00316817
WSB2-PS	N/A	N/A	N/A	N/A	N/A	N/A	N/A	N/A	PTX3	2.30818	0.00823843	4.3233	7.20382e-07	6.63244	2.83e-14	4.57297	1.58186e-07	CDKL4	-1.08187	0.206444	-0.193131	0.817297	1.7547	0.0305865	1.99044	0.0140409
