## Supplementary material for "Longitudinal multimodal characterization of radiation dermatitis in the C57BL/6J mouse model": Suppl. Table 2

### Sheet: Histologic
symbol	Epidermal change Week 1		Epidermal change Week 2		Epidermal change Week 3		Epidermal change Week 4		symbol	Fibrosis Week 1		Fibrosis Week 2		Fibrosis Week 3		Fibrosis Week 4		symbol	Inflammation Week 1		Inflammation Week 2		Inflammation Week 3		Inflammation Week 4		symbol	Follicular change Week 1		Follicular change Week 2		Follicular change Week 3		Follicular change Week 4		symbol	Total score Week 1		Total score Week 2		Total score Week 3		Total score Week 4
	log2FoldChange	p-value	log2FoldChange	p-value	log2FoldChange	p-value	log2FoldChange	p-value		log2FoldChange	p-value	log2FoldChange	p-value	log2FoldChange	p-value	log2FoldChange	p-value		log2FoldChange	p-value	log2FoldChange	p-value	log2FoldChange	p-value	log2FoldChange	p-value		log2FoldChange	p-value	log2FoldChange	p-value	log2FoldChange	p-value	log2FoldChange	p-value		log2FoldChange	p-value	log2FoldChange	p-value	log2FoldChange	p-value	log2FoldChange	p-value
ASIC2	0.598225	0.0215255	0.294246	0.263273	1.29594	4.82e-07	1.71908	2.01191e-11	ADAMTS5	0.878812	0.00259813	0.924154	0.00154141	1.18877	4.61e-05	1.71785	3.86638e-09	THBS3	0.575814	0.0412589	0.241277	0.393178	0.205506	0.466093	0.899997	0.00135485	GM18593									ASIC2	0.598225	0.0215255	0.294246	0.263273	1.29594	4.82e-07	1.71908	2.01191e-11
ACAT3	1.06951	0.248727	1.02433	0.277342	3.94401	1.14e-05	4.10554	4.71508e-06	ABI3BP	0.418936	0.210003	0.483256	0.148201	0.817162	0.0144443	1.12705	0.000740358	PLAT	0.717372	0.0227501	0.66218	0.0356903	0.904592	0.00404755	1.82968	5.75073e-09	CLPTM1L	0.140612	0.466068	0.144059	0.455331	0.36503	0.0580106	0.142283	0.460025	ADAMTS5	0.878812	0.00259813	0.924154	0.00154141	1.18877	4.61e-05	1.71785	3.86638e-09
FGF23	-0.0860363	0.847466	-0.148711	0.741119	1.64285	0.000162713	1.9759	5.4611e-06	C3	1.61732	0.000278997	1.57495	0.000401955	2.20414	7.32e-07	2.34296	1.40345e-07	ADAMTS5	0.878812	0.00259813	0.924154	0.00154141	1.18877	4.61e-05	1.71785	3.86638e-09	ABCF2	-0.0742872	0.589219	0.222201	0.106064	0.068735	0.616984	0.112712	0.411994	GFRA1	0.0548412	0.86147	0.19225	0.540674	0.955981	0.00230935	1.34171	1.86702e-05
1700012B09RIK	1.33594	0.583661	0	1	5.75051	0.00976045	6.56106	0.00316817	RGS7BP	0.559391	0.0316208	1.00369	0.000110706	1.04127	5.85e-05	1.35415	1.62717e-07	SULF1	1.04183	0.000519219	1.31792	1.13557e-05	1.91056	1.78e-10	3.09011	5.02617e-25	ARPC5	0.119842	0.475796	0.424558	0.0115059	0.571563	0.000663282	0.571856	0.000658587	POFUT2	0.287025	0.0709947	0.28134	0.0778118	0.820096	2.21e-07	1.1049	2.53182e-12
DDAH1	0.260613	0.53515	0.691951	0.0986739	3.26066	4.37e-15	3.72749	2.9603e-19	C1RA	1.30663	0.00123182	1.11369	0.00590321	1.56762	0.000105348	2.13552	1.25813e-07	KNG2	0.237752	0.740168	1.64014	0.0183061	1.65281	0.017011	2.6523	9.73477e-05	LBP	0.459154	0.232274	0.868744	0.0238119	1.84239	1.57e-06	1.76506	4.2023e-06	GM9733	0.689805	0.727721	4.28509	0.0140276	5.9763	0.000476635	6.73951	7.77655e-05
H2-Q10	0.805819	0.0358492	0.768709	0.0460617	2.66817	2.76e-12	2.84292	9.44018e-14	RARRES2	1.02538	0.0239819	1.15009	0.0113599	2.04773	6.41e-06	2.45387	6.35711e-08	ECRG4	2.57695	0.0435163	2.4104	0.0607131	3.18538	0.0116894	4.57932	0.000248862	RPS13-PS6	N/A	N/A	N/A	N/A	N/A	N/A	N/A	N/A	NID2	0.887573	0.0196923	0.919357	0.0157585	1.8874	6.83e-07	2.27269	2.17772e-09
KCNE4	0.561579	0.143932	0.722959	0.0599682	1.77881	3.03e-06	2.12561	2.31033e-08	PDE10A	1.58486	0.000215264	1.86767	1.29665e-05	2.43751	1.16e-08	2.61519	8.87228e-10	AW551984	-0.266038	0.583944	0.461214	0.34235	-0.0221307	0.963647	1.0206	0.0349475	YWHAB	0.073943	0.627271	0.329923	0.0302405	0.237067	0.119378	0.300122	0.0486252	ANO6	0.245195	0.0239439	0.321299	0.0030994	0.385776	0.000376888	0.252456	0.0199569
IRAK4	0.116058	0.545195	0.0172628	0.928398	0.97093	3.65e-07	1.03496	5.83701e-08	NID2	0.887573	0.0196923	0.919357	0.0157585	1.8874	6.83e-07	2.27269	2.17772e-09	ACE	1.94464	1.34321e-05	1.70166	0.000140175	1.83989	3.82e-05	2.65613	2.71798e-09	GM16101	N/A	N/A	N/A	N/A	N/A	N/A	N/A	N/A	PAM	0.564992	0.00192632	0.881398	1.30749e-06	1.06786	4.51e-09	1.35697	8.99241e-14
PLEKHG4	1.95614	0.186555	2.0927	0.157442	6.48059	6.82e-06	7.32207	3.67776e-07	ANK2	0.324834	0.106042	0.368798	0.0668428	0.761945	0.000146266	0.599576	0.00280826	MYCT1	0.67067	0.194499	0.614825	0.236727	0.782603	0.128727	2.42855	1.54564e-06	SELENOS	0.0785959	0.693176	0.202789	0.308742	0.351866	0.0767603	0.503387	0.0113109	SURF4	0.272554	0.179331	0.244811	0.227764	0.977411	1.44e-06	1.03586	3.24407e-07
TIGIT	0.786009	0.0160216	0.397839	0.227065	1.64944	3.38e-07	1.48094	4.78111e-06	PAM	0.564992	0.00192632	0.881398	1.30749e-06	1.06786	4.51e-09	1.35697	8.99241e-14	P3H3	0.64488	0.0180813	0.264484	0.333381	0.719904	0.00829063	1.43744	1.26442e-07	GFRA1	0.0548412	0.86147	0.19225	0.540674	0.955981	0.00230935	1.34171	1.86702e-05	GUSB	0.763189	0.00396976	0.751628	0.0045318	1.68752	1.58e-10	1.86932	1.32573e-12
VCAN	0.39561	0.365651	1.02338	0.0192152	2.74825	3.15e-10	2.60958	2.31545e-09	PDGFC	1.22237	2.66676e-05	1.24643	1.86822e-05	1.59127	4.35e-08	1.72369	2.95166e-09	DCN	0.748615	0.0234413	1.09948	0.000873682	1.26126	0.000134504	1.81406	3.9749e-08	BRK1	0.117541	0.43249	0.352499	0.0184664	0.358065	0.0163079	0.295578	0.0475358	RARRES2	1.02538	0.0239819	1.15009	0.0113599	2.04773	6.41e-06	2.45387	6.35711e-08
GM15740	2.14571	0.0525057	0.969803	0.401164	3.38316	0.00186603	3.44729	0.00151465	ASIC2	0.598225	0.0215255	0.294246	0.263273	1.29594	4.82e-07	1.71908	2.01191e-11	PHF11	2.4105	0.103194	3.10497	0.0339934	2.91236	0.0465339	4.24113	0.00329363	DYRK3	0.657586	0.263758	1.48497	0.0113714	1.34922	0.0212498	1.38191	0.018245	CD63	0.123484	0.674857	0.575284	0.050625	1.23155	2.83e-05	1.79809	9.73449e-10
SND1	0.08127	0.696483	-0.241921	0.245804	0.662582	0.00146154	0.479488	0.0212868	ANO6	0.245195	0.0239439	0.321299	0.0030994	0.385776	0.000376888	0.252456	0.0199569	FAM171A1	0.841998	0.0013672	0.83115	0.00159349	1.04076	7.37e-05	1.80134	5.87205e-12	NPPA	1.60605	0.0492607	0.818221	0.335041	1.85617	0.021917	1.75701	0.0304329	SELENOS	0.0785959	0.693176	0.202789	0.308742	0.351866	0.0767603	0.503387	0.0113109
SLC39A7	-0.0750025	0.612115	0.137426	0.352814	0.519908	0.000429257	0.732211	7.02924e-07	SHE	0.423924	0.0655442	0.266822	0.248789	0.828277	0.000300889	0.85551	0.000180907	SLC16A2	0.192448	0.40768	0.377376	0.104503	0.6129	0.00820725	1.42682	6.93443e-10	BANF1	-0.0500879	0.769626	-0.0918234	0.59185	0.172182	0.313143	0.114252	0.503425	TRAM2	0.252078	0.20152	0.356939	0.0707225	1.08928	2.93e-08	1.32605	1.40906e-11
M6PR	0.203187	0.145983	0.412244	0.00317714	0.781682	2.11e-08	0.788611	1.57984e-08	TMEM176B	0.74632	0.0558898	0.817014	0.0363965	1.54608	7.31e-05	1.99402	3.09842e-07	C1S1	1.02425	0.00135562	1.05006	0.00102128	1.3025	4.6e-05	2.15744	1.44469e-11	RAP2A	0.184111	0.314869	0.346495	0.0585719	0.549023	0.00266062	0.582529	0.00142854	PDE10A	1.58486	0.000215264	1.86767	1.29665e-05	2.43751	1.16e-08	2.61519	8.87228e-10
CHST11	-0.0964038	0.790003	-0.0917504	0.800053	2.17285	1.65e-09	1.98939	3.39944e-08	GUSB	0.763189	0.00396976	0.751628	0.0045318	1.68752	1.58e-10	1.86932	1.32573e-12	ZFP521	1.01682	0.000885566	0.38708	0.207524	0.519591	0.090055	1.51411	6.96541e-07	SFMBT1	0.285766	0.10826	0.694707	9.27647e-05	0.783983	1e-05	0.655192	0.000223278	CCDC102A	0.123464	0.741433	-0.184617	0.622987	0.705831	0.057798	1.28354	0.000550334
GM9733	0.689805	0.727721	4.28509	0.0140276	5.9763	0.000476635	6.73951	7.77655e-05	MGAT1	0.508486	0.00195186	0.506362	0.00203052	0.783779	1.74e-06	0.645082	8.31343e-05	PODN	1.02065	0.000582055	1.08023	0.000273305	0.714037	0.0161584	1.71281	7.53917e-09	TBL3	-0.00170656	0.9927	-0.0170594	0.927378	0.169498	0.361548	0.165838	0.372008	CLPTM1L	0.140612	0.466068	0.144059	0.455331	0.36503	0.0580106	0.142283	0.460025
TRAM2	0.252078	0.20152	0.356939	0.0707225	1.08928	2.93e-08	1.32605	1.40906e-11	ACE	1.94464	1.34321e-05	1.70166	0.000140175	1.83989	3.82e-05	2.65613	2.71798e-09	TRPC3	0.325656	0.749036	-0.909354	0.373593	1.05207	0.30031	1.34457	0.183209	FGF10	0.159701	0.759838	0.0458956	0.930058	0.0290492	0.955655	0.745999	0.152924	C1RA	1.30663	0.00123182	1.11369	0.00590321	1.56762	0.000105348	2.13552	1.25813e-07
PLOD3	0.163992	0.534381	0.389637	0.139631	1.35353	2.7e-07	1.40423	9.45136e-08	IGSF6	1.0203	0.0188372	1.03183	0.0176094	2.03381	2.66e-06	1.9988	3.93886e-06	DENND5B	0.359254	0.0797093	0.352495	0.085716	0.378642	0.0642467	0.713878	0.000464699	SRPRB	0.910201	0.0190807	0.892936	0.0214685	0.55328	0.153726	0.654306	0.091508	SLC8A1	0.514877	0.106456	0.662675	0.0377777	2.1488	1.46e-11	2.18144	7.06341e-12
WDR1	-0.00173785	0.991032	0.22076	0.153268	0.597659	0.000108898	0.607883	8.28352e-05	C4B	0.791294	0.0255448	0.81677	0.0211729	1.15961	0.00106512	1.3947	8.26959e-05	PAM	0.564992	0.00192632	0.881398	1.30749e-06	1.06786	4.51e-09	1.35697	8.99241e-14	PABPC1	-0.253796	0.078443	0.083486	0.562662	0.0516965	0.719969	0.2361	0.101551	PLOD3	0.163992	0.534381	0.389637	0.139631	1.35353	2.7e-07	1.40423	9.45136e-08
ITGA1	-0.218652	0.381775	-0.0662015	0.791128	1.00928	5.15e-05	1.09891	1.03307e-05	ST3GAL2	0.429829	0.0376288	0.700338	0.00070836	0.375609	0.0693777	0.754578	0.000258485	MCTP1	0.929842	0.00148419	1.0089	0.000561737	1.32909	5.24e-06	2.06243	1.2954e-12	OLFR1441	1.72265	0.0147269	1.60503	0.0239602	2.25126	0.00128453	2.15667	0.00206199	NMNAT3	0.292625	0.282381	-0.145939	0.595536	0.232887	0.391944	0.564853	0.0371218
STAMBPL1	0.801668	0.00675513	0.892404	0.00256652	1.9463	3.6e-11	1.53724	1.72875e-07	SLC14A1	1.30541	0.00309713	1.47842	0.000782067	1.69902	9.88e-05	1.89759	1.29116e-05	C1RA	1.30663	0.00123182	1.11369	0.00590321	1.56762	0.000105348	2.13552	1.25813e-07	FAM24A	1.49803	0.00813085	1.21285	0.0331848	1.38739	0.0140209	1.4072	0.0127281	S1PR1	0.745589	0.0518471	1.07164	0.00518309	1.50266	8.74e-05	1.80203	2.52568e-06
SURF4	0.272554	0.179331	0.244811	0.227764	0.977411	1.44e-06	1.03586	3.24407e-07	GRIA4	0.888295	0.0162566	0.535363	0.151262	0.681621	0.0643786	1.12214	0.00220083	SFRP2	2.26715	0.000336931	1.31481	0.0380301	1.55054	0.0143298	4.26763	1.3967e-11	PRSS41	1.62401	0.175843	1.56791	0.19515	2.91677	0.0126053	2.69138	0.0215307	GAP43	1.14002	0.0285401	1.19002	0.0223904	1.83213	0.000405864	2.11208	4.47547e-05
TNFRSF26	0.185107	0.485016	0.247973	0.350334	1.40427	8.32e-08	1.38434	1.26171e-07	PDE3B	0.560847	0.0161998	1.01262	1.37166e-05	1.28746	3.02e-08	1.48304	1.70951e-10	C1QTNF5	0.538525	0.237557	1.03395	0.0231327	1.33828	0.00314788	2.76651	8.64837e-10	SLC35E1	0.0273405	0.862911	0.348735	0.0275281	0.324749	0.0399417	0.295082	0.061946	EXT1	0.583285	0.000330243	0.768203	2.27357e-06	0.857687	1.28e-07	1.11873	5.43369e-12
CYP7B1	0.81074	0.102644	1.83194	0.000196463	4.02206	1.5e-16	4.06646	6.89557e-17	ARSG	0.327951	0.405436	0.033136	0.933065	1.33282	0.000649453	1.22672	0.00162333	BICC1	0.827219	0.000151143	1.13776	1.84064e-07	1.46324	1.87e-11	2.14229	7.17097e-23	TSPAN31	0.151757	0.395313	0.270761	0.129781	0.684163	0.000115291	0.525106	0.00309565	CLMP	0.475656	0.141724	0.193594	0.549996	1.63246	4.47e-07	1.71183	1.19584e-07
MAP2K1	0.0202092	0.8971	0.237199	0.129268	0.880587	1.46e-08	0.780545	5.12803e-07	PCDHGA10	0.725064	0.0196442	0.290346	0.354003	0.813386	0.00876206	1.19703	0.000108359	SLC2A13	0.421838	0.354005	0.683007	0.133527	0.522111	0.251767	1.10058	0.0153939	WRAP53	0.188289	0.370757	0.0256839	0.903843	0.356382	0.0875083	0.411431	0.0484436	SYNPO	0.131326	0.474357	0.66607	0.000281679	1.16298	2.17e-10	1.51309	1.41631e-16
MCFD2	0.276311	0.157381	0.625466	0.00135714	1.15819	2.69e-09	1.13504	5.58335e-09	OLFML2B	1.24283	0.000119669	1.20068	0.000203982	1.42263	1.05e-05	1.70364	1.29496e-07	HEG1	0.547339	0.0168184	0.840601	0.000240371	0.998793	1.28e-05	1.2445	5.36751e-08	RBM19	-0.0661345	0.646651	0.128702	0.372148	0.44063	0.00214017	0.114949	0.423563	M6PR	0.203187	0.145983	0.412244	0.00317714	0.781682	2.11e-08	0.788611	1.57984e-08
RDH10	-0.559	0.0168184	-0.20619	0.377392	0.678451	0.00348826	0.848662	0.000255824	THSD7A	0.998166	0.000632276	0.521853	0.0738574	0.959429	0.000983491	1.07211	0.000229177	C1QTNF7	0.897252	0.0155469	1.11559	0.0026106	1.70901	3.74e-06	2.52063	7.83148e-12	XYLB	-0.119598	0.789123	-0.181833	0.685831	0.71787	0.1045	0.705749	0.110313	PCSK9	1.04409	0.0568045	1.39682	0.0105637	2.47724	4.16e-06	3.22821	1.68969e-09
MSN	0.208666	0.377093	0.743198	0.00165346	1.72294	2.97e-13	1.69111	7.99828e-13	TSPAN17	0.736496	0.0324964	0.250691	0.468626	0.576216	0.0939833	0.809158	0.0184483	ASIC2	0.598225	0.0215255	0.294246	0.263273	1.29594	4.82e-07	1.71908	2.01191e-11	RTN4	0.109597	0.453849	0.494014	0.000733928	0.417038	0.00436395	0.495419	0.000707881	PDGFC	1.22237	2.66676e-05	1.24643	1.86822e-05	1.59127	4.35e-08	1.72369	2.95166e-09
IPCEF1	0.434662	0.245242	-0.04973	0.895378	2.08345	1.4e-08	1.61038	1.20791e-05	HEG1	0.547339	0.0168184	0.840601	0.000240371	0.998793	1.28e-05	1.2445	5.36751e-08	SLITRK1	-0.437205	0.827005	1.85244	0.319065	1.71116	0.356684	3.11665	0.0885862	CDC42	0.0140079	0.929074	0.278697	0.0765366	0.330623	0.035571	0.305794	0.0518979	LAMA4	0.585184	0.0192028	0.525042	0.035695	1.25793	4.73e-07	1.88225	4.68762e-14
CLPTM1L	0.140612	0.466068	0.144059	0.455331	0.36503	0.0580106	0.142283	0.460025	ADAM19	0.478723	0.190505	0.793559	0.0300241	1.72595	2.31e-06	1.90709	1.7831e-07	ANGPT1	0.527339	0.0460944	0.623678	0.018554	0.709716	0.00713398	1.21778	3.18217e-06	RPN2	0.227239	0.0818395	0.197262	0.131142	0.462111	0.000395371	0.421226	0.00123188	P3H3	0.64488	0.0180813	0.264484	0.333381	0.719904	0.00829063	1.43744	1.26442e-07
SOD2	0.217238	0.496163	0.496272	0.119932	2.08802	5.91e-11	1.74279	4.65894e-08	GM13687	1.41543	0.0024501	1.21294	0.0105007	1.23614	0.00847674	1.59332	0.000591757	AQP1	0.479618	0.13359	0.841891	0.00844658	1.00043	0.00174408	1.83545	9.11553e-09	SURF4	0.272554	0.179331	0.244811	0.227764	0.977411	1.44e-06	1.03586	3.24407e-07	HEG1	0.547339	0.0168184	0.840601	0.000240371	0.998793	1.28e-05	1.2445	5.36751e-08
SLC8A1	0.514877	0.106456	0.662675	0.0377777	2.1488	1.46e-11	2.18144	7.06341e-12	CCDC102A	0.123464	0.741433	-0.184617	0.622987	0.705831	0.057798	1.28354	0.000550334	REG3G	0	1	0	1	4.54095	0.444657	9.3313	0.1157	ARPC2	0.218915	0.209251	0.530309	0.0023498	0.446537	0.0104128	0.374135	0.0318447	B3GLCT	-0.276777	0.338585	-0.0708934	0.806596	0.555073	0.0539187	0.933541	0.00116409
GM18787	1.6234	0.0342636	2.8706	0.000145094	5.54662	1.08e-13	6.07185	3.99046e-16	EXT1	0.583285	0.000330243	0.768203	2.27357e-06	0.857687	1.28e-07	1.11873	5.43369e-12	MARC1	N/A	N/A	N/A	N/A	N/A	N/A	N/A	N/A	ANO6	0.245195	0.0239439	0.321299	0.0030994	0.385776	0.000376888	0.252456	0.0199569	PRSS41	1.62401	0.175843	1.56791	0.19515	2.91677	0.0126053	2.69138	0.0215307
MAN2A1	0.112215	0.628042	0.274484	0.235978	1.354	4.91e-09	1.45603	3.13892e-10	POFUT2	0.287025	0.0709947	0.28134	0.0778118	0.820096	2.21e-07	1.1049	2.53182e-12	REG3D	N/A	N/A	N/A	N/A	N/A	N/A	N/A	N/A	GAP43	1.14002	0.0285401	1.19002	0.0223904	1.83213	0.000405864	2.11208	4.47547e-05	RGS7BP	0.559391	0.0316208	1.00369	0.000110706	1.04127	5.85e-05	1.35415	1.62717e-07
CLEC5A	0.551334	0.287853	0.578173	0.266266	3.07311	1.34e-09	3.26057	1.23609e-10	LSP1	0.733546	0.0328313	0.803496	0.0194198	1.05061	0.00223553	1.04533	0.00235124	GM9165	N/A	N/A	N/A	N/A	N/A	N/A	N/A	N/A	HPRT	-0.0770978	0.617025	0.255227	0.0973098	0.215371	0.161027	0.22531	0.142471	FLNA	0.521257	0.00179831	0.597042	0.000349335	0.99343	2.66e-09	0.946731	1.41477e-08
PDE4B	0.553772	0.104575	0.712523	0.0367507	1.5843	3.35e-06	1.34688	7.78329e-05	P3H3	0.64488	0.0180813	0.264484	0.333381	0.719904	0.00829063	1.43744	1.26442e-07	JAM3	0.888059	0.000225669	0.823265	0.000655953	0.927654	0.000109348	1.55355	6.0823e-11	DERL1	0.0598195	0.593924	0.304865	0.00654059	0.138286	0.217199	0.200602	0.0731185	CMA1	0.812891	0.0441431	0.853184	0.0349308	1.7811	8.62e-06	2.43777	1.00517e-09
CLMP	0.475656	0.141724	0.193594	0.549996	1.63246	4.47e-07	1.71183	1.19584e-07	CRELD1	0.25575	0.181887	0.193949	0.312512	0.0508221	0.790837	0.351085	0.0665773	SERPINE2	0.934947	0.0025772	1.186	0.000131385	1.68882	4.98e-08	2.98165	5.59901e-22	BAX	0.590552	0.0189932	0.443195	0.0789015	1.05045	2.88e-05	0.758852	0.00254372	THBS3	0.575814	0.0412589	0.241277	0.393178	0.205506	0.466093	0.899997	0.00135485
CLEC4N	1.67224	0.00165318	2.79374	1.24545e-07	4.43061	3.38e-17	4.7756	9.55553e-20	RNF130	0.419827	0.0697902	0.627823	0.0066818	1.0579	4.64e-06	1.08554	2.59444e-06	LAMA4	0.585184	0.0192028	0.525042	0.035695	1.25793	4.73e-07	1.88225	4.68762e-14	GM9733	0.689805	0.727721	4.28509	0.0140276	5.9763	0.000476635	6.73951	7.77655e-05	PLXNA4	0.48467	0.0495753	0.409753	0.0973566	1.28038	1.76e-07	1.70923	2.79215e-12
FLT3	0.6244	0.0298734	0.427821	0.13905	1.47832	2.12e-07	1.49716	1.46662e-07	LARGE1	0.0133447	0.925484	0.0811573	0.570185	0.0515327	0.717659	0.180751	0.20403	CST7	2.01686	0.00175188	2.28638	0.000374099	2.69247	2.08e-05	3.125	6.4343e-07	PSMD2	0.0278451	0.874917	0.206019	0.244091	0.178373	0.313109	0.241594	0.171817	DRAM1	0.577961	0.0599401	1.01192	0.000975887	1.8966	5.7e-10	2.52835	1.32344e-16
HIF1A	0.792332	0.00492624	0.800688	0.00448767	1.4615	2.12e-07	1.80085	1.61763e-10	GRASP	0.340627	0.240672	0.349482	0.229365	0.538226	0.0632011	0.921965	0.00141983	MRC2	0.747032	0.0482257	0.666965	0.0779138	1.25531	0.000896973	2.0874	3.25906e-08	PRKAR1A	0.0188118	0.891119	0.228853	0.0958292	0.532634	0.000105281	0.444008	0.00122612	TMEM176B	0.74632	0.0558898	0.817014	0.0363965	1.54608	7.31e-05	1.99402	3.09842e-07
CCDC102A	0.123464	0.741433	-0.184617	0.622987	0.705831	0.057798	1.28354	0.000550334	DENND5A	0.221996	0.165906	0.398973	0.0127322	0.901324	1.73e-08	0.650975	4.65875e-05	FBLN5	0.926077	0.0150752	0.929124	0.0148084	0.829764	0.0293476	1.65326	1.36718e-05	SYNPO	0.131326	0.474357	0.66607	0.000281679	1.16298	2.17e-10	1.51309	1.41631e-16	MAN2A1	0.112215	0.628042	0.274484	0.235978	1.354	4.91e-09	1.45603	3.13892e-10
SELENOS	0.0785959	0.693176	0.202789	0.308742	0.351866	0.0767603	0.503387	0.0113109	WIPF1	0.76064	0.00556781	1.09759	6.30783e-05	1.71301	4.14e-10	1.76137	1.31725e-10	GJC1	0.66593	0.0379659	1.25657	8.74395e-05	1.49685	2.74e-06	1.63822	2.56305e-07	CAMK2N2	0.240133	0.631642	0.426557	0.394311	1.29174	0.00860083	1.48327	0.00249625	ABI3BP	0.418936	0.210003	0.483256	0.148201	0.817162	0.0144443	1.12705	0.000740358
4930503L19RIK	0.0192782	0.96488	-0.165698	0.70555	0.705417	0.105737	0.804829	0.0649425	NMNAT3	0.292625	0.282381	-0.145939	0.595536	0.232887	0.391944	0.564853	0.0371218	AEBP1	0.877835	0.0152236	0.761384	0.0352972	1.11099	0.00212781	2.23109	6.85184e-10	HTRA2	0.261505	0.346413	0.270382	0.331721	0.805434	0.00352535	0.916363	0.000892488	GM10931	1.01099	0.00739487	0.865358	0.0227277	1.56944	2.71e-05	1.55915	3.07152e-05
CD63	0.123484	0.674857	0.575284	0.050625	1.23155	2.83e-05	1.79809	9.73449e-10	HSD11B1	1.50727	0.0020166	2.54048	1.75596e-07	2.72911	1.92e-08	2.8059	7.51654e-09	HGSNAT	0.279857	0.146774	0.296015	0.125765	0.505091	0.00879059	0.684895	0.000357637	FLNA	0.521257	0.00179831	0.597042	0.000349335	0.99343	2.66e-09	0.946731	1.41477e-08	SHE	0.423924	0.0655442	0.266822	0.248789	0.828277	0.000300889	0.85551	0.000180907
PTPRC	0.495717	0.160737	1.0309	0.00352888	2.52828	8.1e-13	2.27662	1.14395e-10	AKR1B3	0.0480475	0.864922	0.262022	0.3538	0.496385	0.0785396	0.394172	0.162343	ADAMTS12	0.873131	0.021792	0.799766	0.0356657	0.620284	0.103274	1.8939	6.30343e-07	UXS1	-0.361069	0.0720355	0.00491088	0.980464	0.133022	0.505878	0.0241655	0.903759	FNDC3B	0.64122	0.00456956	0.782618	0.000536455	1.56412	4.36e-12	1.819	7.92438e-16
POFUT2	0.287025	0.0709947	0.28134	0.0778118	0.820096	2.21e-07	1.1049	2.53182e-12	DSE	0.720455	0.0283603	0.907347	0.00575844	1.17886	0.000328643	1.47826	6.61639e-06	CACNG7	0.938767	0.0229918	0.851299	0.0398819	0.653754	0.114557	1.76471	1.59756e-05	TMEM165	0.314587	0.0927895	0.408491	0.0290954	0.296192	0.113465	0.39851	0.0330597	NUCB2	-0.0455036	0.824848	0.134144	0.514141	0.308682	0.132816	0.623643	0.00237138
TSEN15	0.0851415	0.700918	0.211326	0.346442	0.154538	0.484075	0.267387	0.22647	SNTB2	0.127421	0.459458	0.323753	0.0600717	0.693406	5.55e-05	0.708917	3.74986e-05	PDE5A	0.0121466	0.972605	0.115026	0.745154	-0.0866753	0.806421	0.810894	0.0214987	PI16	1.49744	0.000844691	1.26525	0.00480944	1.52251	0.000688717	1.77165	7.82664e-05	STXBP1	0.530054	0.0540521	0.662294	0.016007	1.1906	1.42e-05	1.48794	5.62926e-08
LHFPL2	-0.701905	0.0399274	-0.700381	0.0409383	1.41691	3.06e-05	1.9848	5.10061e-09	ALDH7A1	0.19035	0.244085	-0.0330368	0.840308	0.466923	0.00420975	0.515681	0.00155882	VSIG4	2.0119	0.112956	1.31502	0.301295	2.09688	0.0967986	3.44021	0.00626961	LIMD2	1.07463	0.000510561	0.74315	0.0163167	2.07382	1.5e-11	1.98154	1.14823e-10	AKR1B3	0.0480475	0.864922	0.262022	0.3538	0.496385	0.0785396	0.394172	0.162343
IFNAR1	0.265663	0.095997	0.366025	0.0218553	1.10643	3.51e-12	1.11752	2.11489e-12	STXBP1	0.530054	0.0540521	0.662294	0.016007	1.1906	1.42e-05	1.48794	5.62926e-08	FAT4	0.801294	0.0111502	0.43016	0.173777	0.580166	0.066226	1.86908	3.0077e-09	NOMO1	0.0195065	0.873576	0.132882	0.278499	0.215437	0.0786007	0.148908	0.224195	PDE3B	0.560847	0.0161998	1.01262	1.37166e-05	1.28746	3.02e-08	1.48304	1.70951e-10
P4HB	0.0802331	0.72342	0.115868	0.609307	0.633358	0.00519945	0.805582	0.000378615	NUCB1	0.115309	0.596912	0.379477	0.0818331	0.253906	0.24419	0.734702	0.000748838	SVEP1	0.856761	0.00161783	1.20303	9.53656e-06	1.79413	3.96e-11	2.56068	4.09682e-21	9530068E07RIK	0.273381	0.19984	0.41992	0.0489425	0.538511	0.0114985	0.701839	0.000984623	DDAH1	0.260613	0.53515	0.691951	0.0986739	3.26066	4.37e-15	3.72749	2.9603e-19
RESF1	0.0329639	0.841267	0.124988	0.447835	0.572962	0.000491508	0.43746	0.00779505	NRP1	0.573356	0.0839842	0.753281	0.0231901	1.44417	1.33e-05	1.91958	7.03559e-09	SERPINF1	0.822854	0.0755918	0.827706	0.073982	0.712081	0.124161	1.75467	0.000149563	AKR1B3	0.0480475	0.864922	0.262022	0.3538	0.496385	0.0785396	0.394172	0.162343	PRR16	0.161338	0.64963	0.707247	0.0445897	1.77679	2.84e-07	2.48377	5.51998e-13
HNRNPLL	0.0034141	0.977136	0.155739	0.191245	0.251289	0.0343723	0.232256	0.0505296	NID1	1.10146	0.0044196	1.05796	0.00625773	1.22249	0.00158069	1.60233	3.45175e-05	TMED3	0.454123	0.024742	0.455198	0.0246644	0.405457	0.0449704	0.774979	0.000121046	TM9SF4	0.0386055	0.741916	-0.0621817	0.596345	0.209711	0.0733595	0.061876	0.597207	ARPC5	0.119842	0.475796	0.424558	0.0115059	0.571563	0.000663282	0.571856	0.000658587
SIRPB1C	2.52948	0.031474	4.21013	0.000212546	6.72888	1.94e-09	6.4484	8.93152e-09	P2RX4	0.848307	0.00145428	0.943711	0.000400358	1.854	3.15e-12	1.54939	5.71623e-09	CASP12	0.648712	0.0437351	0.873343	0.00659156	0.32452	0.313354	1.17902	0.000236076	TAGLN2	0.250748	0.271606	0.818201	0.000332087	1.23722	5.65e-08	1.2354	5.9071e-08	C3	1.61732	0.000278997	1.57495	0.000401955	2.20414	7.32e-07	2.34296	1.40345e-07
GFRA1	0.0548412	0.86147	0.19225	0.540674	0.955981	0.00230935	1.34171	1.86702e-05	TRF	0.526655	0.127095	0.597919	0.0832747	1.44831	2.7e-05	1.60227	3.41678e-06	B4GALT1	0.342209	0.0544063	0.931189	1.63374e-07	0.786125	9.81e-06	1.19409	1.84357e-11	LRRC59	0.0504721	0.800871	0.522008	0.0090508	1.04817	1.55e-07	0.993432	6.61223e-07	IRAK4	0.116058	0.545195	0.0172628	0.928398	0.97093	3.65e-07	1.03496	5.83701e-08
IL1RAP	0.174132	0.430271	0.200472	0.36411	1.23624	1.99e-08	1.41385	1.34441e-10	LIMD2	1.07463	0.000510561	0.74315	0.0163167	2.07382	1.5e-11	1.98154	1.14823e-10	SPATS2L	1.01432	0.00534343	0.368825	0.312562	1.05255	0.00380607	2.2898	2.55933e-10	GFM1	-0.22178	0.175553	-0.0201283	0.902073	0.166995	0.306533	0.176494	0.279727	PTPRN	1.88217	4.75283e-05	1.82916	8.74379e-05	3.62437	2.28e-15	4.5944	6.52922e-24
AKR1B8	1.62587	4.5669e-05	1.82358	4.76915e-06	3.89431	6.1e-23	4.14367	8.78643e-26	PRCP	0.540438	0.0148331	0.68755	0.00192331	0.800652	0.000299271	0.904117	4.33988e-05	COLEC12	0.397094	0.236334	0.521632	0.119879	0.617703	0.0653605	1.69022	4.46374e-07	IGFBP7	0.487485	0.163573	0.513491	0.142302	1.6977	1.2e-06	2.04594	4.8539e-09	LBP	0.459154	0.232274	0.868744	0.0238119	1.84239	1.57e-06	1.76506	4.2023e-06
MANF	-0.309069	0.132109	-0.228927	0.264767	0.363422	0.0763366	0.680252	0.000904723	SLC8A1	0.514877	0.106456	0.662675	0.0377777	2.1488	1.46e-11	2.18144	7.06341e-12	QPRT	0.918357	0.137268	1.11919	0.0755037	0.127935	0.840003	1.81919	0.0028815	MLC1	N/A	N/A	N/A	N/A	N/A	N/A	N/A	N/A	H2-Q10	0.805819	0.0358492	0.768709	0.0460617	2.66817	2.76e-12	2.84292	9.44018e-14
LRRC59	0.0504721	0.800871	0.522008	0.0090508	1.04817	1.55e-07	0.993432	6.61223e-07	GM49327	0.954561	0.0200188	0.622538	0.136185	1.53321	0.000141736	1.6598	3.68027e-05	FN1	1.3386	0.000157902	1.23048	0.000514565	1.42789	5.57e-05	2.24238	2.45913e-10	CYP2D41-PS	N/A	N/A	N/A	N/A	N/A	N/A	N/A	N/A	TMEM176A	0.380792	0.295391	0.474532	0.19216	1.41505	9.55e-05	2.23138	7.27876e-10
EFEMP2	0.375273	0.270383	0.29794	0.382292	2.43039	6.4e-13	2.63218	6.56509e-15	S1PR1	0.745589	0.0518471	1.07164	0.00518309	1.50266	8.74e-05	1.80203	2.52568e-06	PTGFR	0.821277	0.136327	0.830801	0.131858	1.01283	0.0662839	1.65348	0.00268605	EMC3	0.222446	0.15167	0.342011	0.0275882	0.172712	0.26569	0.304124	0.049645	FBN1	0.725941	0.0284208	0.375103	0.257524	0.930956	0.00494813	1.44292	1.3239e-05
RRBP1	0.296581	0.0277842	0.33446	0.0131058	1.00272	9.52e-14	1.01978	3.58143e-14	PIP4K2A	0.771009	0.00965455	0.848315	0.00440742	1.27005	1.99e-05	1.28394	1.60106e-05	ADGRL4	0.0175514	0.965801	-0.0278443	0.945762	-0.102108	0.802989	0.782787	0.0542571	KPNB1	-0.16666	0.221818	0.248455	0.0684789	0.438507	0.00129721	0.437823	0.00131906	SERPINB6B	0.271211	0.530276	0.392315	0.363195	1.93919	4.52e-06	1.89489	6.32274e-06
ADAM9	0.116592	0.511162	0.538205	0.00239902	1.13255	1.57e-10	1.23644	2.78949e-12	KMO	0.0795463	0.836098	-0.207969	0.590137	0.749202	0.0503212	0.816471	0.0329215	SERPINB6B	0.271211	0.530276	0.392315	0.363195	1.93919	4.52e-06	1.89489	6.32274e-06	ITGA2B	0.794981	0.0421244	0.150734	0.700628	0.700866	0.0725845	0.825314	0.0344732	ATP10A	0.690447	0.00042137	0.866793	9.48791e-06	0.945105	1.23e-06	0.921815	2.23129e-06
OSTF1	0.266095	0.100858	0.280001	0.0845288	0.952236	3.85e-09	0.74275	4.40399e-06	VIM	0.88145	0.000851993	1.39164	1.39235e-07	1.98057	6.6e-14	1.53115	6.84192e-09	EXT1	0.583285	0.000330243	0.768203	2.27357e-06	0.857687	1.28e-07	1.11873	5.43369e-12	PLOD3	0.163992	0.534381	0.389637	0.139631	1.35353	2.7e-07	1.40423	9.45136e-08	MAP2K1	0.0202092	0.8971	0.237199	0.129268	0.880587	1.46e-08	0.780545	5.12803e-07
HP	0.448429	0.264186	0.970254	0.0156711	3.33431	9.65e-17	3.83141	1.32009e-21	OLFR745	N/A	N/A	N/A	N/A	N/A	N/A	N/A	N/A	FSTL1	0.400441	0.188215	0.449899	0.139315	1.00752	0.000928764	1.74586	9.55319e-09	PCDHGC3	0.786801	0.000373994	0.75232	0.000671391	1.10063	6.4e-07	1.1519	1.87769e-07	BMP1	0.281856	0.258858	0.0855305	0.732036	1.36001	4.92e-08	1.91553	1.53294e-14
SLC41A2	0.526496	0.163495	0.914502	0.0152955	1.58255	2.6e-05	1.79907	1.72626e-06	GM45837	0.652381	0.0378161	0.472365	0.133546	1.16601	0.000197391	1.07668	0.000589617	ARSI	0.430406	0.178096	0.642326	0.0444154	0.507036	0.112372	1.26033	7.51926e-05	AP1M1	0.266482	0.235223	0.0618251	0.783426	0.631576	0.00479456	0.520916	0.0199919	GM18996	N/A	N/A	N/A	N/A	N/A	N/A	N/A	N/A
ADAM3	-0.283311	0.867027	-0.441437	0.793249	2.44643	0.124809	1.27135	0.426398	CD63	0.123484	0.674857	0.575284	0.050625	1.23155	2.83e-05	1.79809	9.73449e-10	CCN5	0.985112	0.0363206	0.47416	0.315112	0.931149	0.047837	1.84477	8.52275e-05	OLFM1	0.595358	0.0718304	1.01833	0.00206451	1.25409	0.000146033	1.02903	0.00184	SLC16A2	0.192448	0.40768	0.377376	0.104503	0.6129	0.00820725	1.42682	6.93443e-10
CD101	1.87008	0.00173909	1.75688	0.00338432	3.6304	7.45e-10	3.6355	7.0203e-10	GPR68	1.40814	0.00158501	1.13111	0.0113079	1.24328	0.00521324	1.7843	6.02255e-05	TGFBR3	1.07521	0.00377253	0.61783	0.0960338	1.23192	0.000903273	1.03929	0.005108	RAC1	0.362415	0.00641689	0.633603	1.88193e-06	0.552199	3.26e-05	0.465256	0.000464178	C1QTNF7	0.897252	0.0155469	1.11559	0.0026106	1.70901	3.74e-06	2.52063	7.83148e-12
CIAO2A	-0.17437	0.426361	-0.0440981	0.840642	0.43682	0.0451539	0.413082	0.058187	PLPP1	0.455904	0.11312	0.859846	0.00276163	1.04514	0.000262179	1.06187	0.000207366	CFI	0.919396	0.45494	1.27448	0.300317	3.05567	0.0109987	4.83068	5.34176e-05	UBA1	-0.00906485	0.939137	0.115079	0.332419	0.361837	0.00227648	0.300911	0.0111553	OTULINL	0.701506	0.109904	0.951139	0.0302203	1.82052	3.24e-05	2.10433	1.54085e-06
SERPINB1A	0.380569	0.278719	0.813172	0.0204637	1.75602	5.21e-07	1.61875	3.73531e-06	TGFBR3	1.07521	0.00377253	0.61783	0.0960338	1.23192	0.000903273	1.03929	0.005108	CLEC14A	0.0406561	0.9088	-0.60277	0.0951389	-0.255309	0.473773	1.17183	0.000816755	SERPINB1A	0.380569	0.278719	0.813172	0.0204637	1.75602	5.21e-07	1.61875	3.73531e-06	RBMS3	0.0925611	0.589551	0.200234	0.243293	0.390456	0.0227637	0.640252	0.000186449
LPIN2	-0.134111	0.612042	-0.0402861	0.879007	0.977368	0.000210581	0.898919	0.000652123	F9	1.02673	0.256746	1.43233	0.110469	1.84544	0.0362174	1.79974	0.041171	P4HA2	0.626373	0.00848584	0.33347	0.162046	0.757428	0.00143264	1.04581	1.03932e-05	EIF4G1	0.0378034	0.782975	0.217387	0.113191	0.221904	0.105868	0.139313	0.310002	ANK2	0.324834	0.106042	0.368798	0.0668428	0.761945	0.000146266	0.599576	0.00280826
XYLT1	0.405995	0.10779	0.441994	0.080048	1.95255	8.55e-15	1.67749	2.63472e-11	OTULINL	0.701506	0.109904	0.951139	0.0302203	1.82052	3.24e-05	2.10433	1.54085e-06	RGS5	0.137398	0.64049	0.434802	0.139376	-0.0761424	0.795832	1.5218	2.22893e-07	HSPA8	-0.0881042	0.62013	0.309459	0.0816577	0.28245	0.112002	0.404106	0.0229724	ACTR2	0.0652562	0.698962	0.477718	0.00463249	0.544976	0.00123509	0.687299	4.60691e-05
TLR13	1.91773	0.000485515	2.24602	3.88688e-05	4.1662	1.79e-14	4.10416	4.32689e-14	HTRA2	0.261505	0.346413	0.270382	0.331721	0.805434	0.00352535	0.916363	0.000892488	PROS1	0.871404	0.00042151	1.41426	1.02772e-08	1.11687	6.14e-06	1.69872	5.91539e-12	VAX2	0.270414	0.532078	0.0235163	0.957107	0.539433	0.209704	0.98192	0.0215194	TGFBR3	1.07521	0.00377253	0.61783	0.0960338	1.23192	0.000903273	1.03929	0.005108
KCNK10	0.123072	0.774501	0.0893538	0.835039	2.6498	3.36e-10	2.9701	1.82906e-12	ITSN1	-0.0280705	0.901022	0.163631	0.468527	0.852324	0.000157816	0.540297	0.0166095	RPL39L	1.22936	0.237325	0.89374	0.393638	1.28271	0.214901	2.36674	0.0207323	THY1	0.55848	0.0176841	0.655033	0.00539653	1.04439	9.09e-06	1.29253	3.94766e-08	GJC1	0.66593	0.0379659	1.25657	8.74395e-05	1.49685	2.74e-06	1.63822	2.56305e-07
ESD	0.220089	0.379683	0.600947	0.0163651	1.40225	1.83e-08	1.38187	2.89593e-08	GALK1	0.282907	0.459986	0.0615947	0.873281	0.823045	0.0300068	0.908965	0.01641	NID2	0.887573	0.0196923	0.919357	0.0157585	1.8874	6.83e-07	2.27269	2.17772e-09	SEC61A1	0.224944	0.171863	0.0830983	0.61381	0.49015	0.00285747	0.407818	0.013039	SFMBT1	0.285766	0.10826	0.694707	9.27647e-05	0.783983	1e-05	0.655192	0.000223278
P2RY13	1.32483	0.0299243	0.711291	0.251427	2.78464	3.61e-06	2.70688	6.7276e-06	RBMS3	0.0925611	0.589551	0.200234	0.243293	0.390456	0.0227637	0.640252	0.000186449	ATP6V0D2	0.732227	0.214396	0.602434	0.309332	1.28044	0.0288774	2.78974	1.53709e-06	STRAP	-0.0197535	0.905749	0.460794	0.00568236	0.262896	0.114498	0.253817	0.127624	KCNE4	0.561579	0.143932	0.722959	0.0599682	1.77881	3.03e-06	2.12561	2.31033e-08
IL13RA2	-1.21934	0.0103561	-1.05829	0.0265146	1.71202	0.000220943	2.24095	1.29267e-06	DPYSL2	0.505695	0.0757436	0.77911	0.00621247	1.06625	0.000179625	1.4884	1.69246e-07	GM13230	N/A	N/A	N/A	N/A	N/A	N/A	N/A	N/A	SNED1	0.687181	0.0612129	0.873368	0.0173621	1.54904	2.42e-05	1.55399	2.27778e-05	CLEC4N	1.67224	0.00165318	2.79374	1.24545e-07	4.43061	3.38e-17	4.7756	9.55553e-20
DLG4	0.0797898	0.71744	0.00941424	0.965971	0.626323	0.00441452	0.850901	0.000109584	HSD17B11	0.712782	0.0572894	0.63823	0.0889648	0.851797	0.0230175	1.24634	0.000871257	LAMC1	0.47116	0.0291686	0.832618	0.000115857	0.87825	4.77e-05	1.38314	1.49917e-10	ADAMTS5	0.878812	0.00259813	0.924154	0.00154141	1.18877	4.61e-05	1.71785	3.86638e-09	EFEMP2	0.375273	0.270383	0.29794	0.382292	2.43039	6.4e-13	2.63218	6.56509e-15
INHBA	-0.71139	0.172985	-0.208987	0.688786	3.98949	1.94e-14	4.14777	1.73976e-15	MON2	0.579383	0.000337153	0.428826	0.00797877	0.523712	0.00119093	0.311398	0.0539844	POFUT2	0.287025	0.0709947	0.28134	0.0778118	0.820096	2.21e-07	1.1049	2.53182e-12	SDSL	1.17307	0.442674	2.31161	0.128005	2.58576	0.0858994	3.12403	0.0369755	LIMD2	1.07463	0.000510561	0.74315	0.0163167	2.07382	1.5e-11	1.98154	1.14823e-10
GSR	-0.355874	0.207322	0.169999	0.546589	2.04627	3.41e-13	1.82673	8.2461e-11	LAMA4	0.585184	0.0192028	0.525042	0.035695	1.25793	4.73e-07	1.88225	4.68762e-14	S1PR1	0.745589	0.0518471	1.07164	0.00518309	1.50266	8.74e-05	1.80203	2.52568e-06	GM10123	-0.288715	0.147455	-0.192365	0.334662	0.0775607	0.696642	0.24494	0.217999	WDR1	-0.00173785	0.991032	0.22076	0.153268	0.597659	0.000108898	0.607883	8.28352e-05
PLA2G7	0.84736	0.0304845	1.25839	0.00128916	3.39809	2.61e-18	3.19691	2.19264e-16	TRAM2	0.252078	0.20152	0.356939	0.0707225	1.08928	2.93e-08	1.32605	1.40906e-11	C1QTNF6	0.206504	0.688692	-0.287625	0.577571	0.859278	0.0944948	2.11274	3.79921e-05	NSF	0.176508	0.387273	0.348566	0.0877747	0.703195	0.000561788	0.55602	0.00639923	SERPINH1	0.367056	0.281987	0.0394794	0.907913	0.919391	0.00702434	1.38222	5.04508e-05
GM18212	0.299467	0.663095	-0.369193	0.595097	1.44937	0.0336215	1.30464	0.055963	SAMD4	0.63923	0.00113285	1.11932	1.13856e-08	0.852791	1.37e-05	1.1926	1.1385e-09	NID1	1.10146	0.0044196	1.05796	0.00625773	1.22249	0.00158069	1.60233	3.45175e-05	ESYT1	0.459736	0.0142398	0.732576	9.35513e-05	1.10132	4.08e-09	0.936598	5.73774e-07	FGF23	-0.0860363	0.847466	-0.148711	0.741119	1.64285	0.000162713	1.9759	5.4611e-06
NSMCE1	0.137844	0.457411	-0.0650526	0.727589	0.737953	6.06e-05	0.846332	4.04974e-06	AP1S2	0.23527	0.468353	0.739302	0.022561	0.709827	0.0283517	1.04738	0.00120248	TNFSF11	-0.30713	0.680321	0.852103	0.233307	3.9654	7.34e-09	5.86723	8.94269e-18	ERGIC1	0.495378	0.00549425	0.628799	0.000423555	0.999283	1.92e-08	0.712192	6.29161e-05	HTRA2	0.261505	0.346413	0.270382	0.331721	0.805434	0.00352535	0.916363	0.000892488
GFPT1	0.0521368	0.776965	0.0999121	0.58723	0.674175	0.000240428	0.715144	9.70806e-05	ADPRH	0.418556	0.0135175	0.228136	0.179622	0.841379	6.28e-07	0.739689	1.19578e-05	LHFP	0.286371	0.241589	0.656456	0.00723446	0.453289	0.0636073	1.05123	1.64968e-05	FBXW8	0.153059	0.179972	0.148434	0.194205	0.18069	0.113077	0.271906	0.0168177	SNED1	0.687181	0.0612129	0.873368	0.0173621	1.54904	2.42e-05	1.55399	2.27778e-05
GMPPB	0.423809	0.113811	0.535056	0.0459402	0.730511	0.00624816	1.09105	4.31742e-05	CPNE1	0.480081	0.0347259	0.611795	0.00704615	0.478984	0.0346496	0.453252	0.0453627	PTPRB	0.145057	0.639193	0.474864	0.124747	0.608866	0.0489753	1.21039	8.98548e-05	MASP1	0.740683	0.0995448	1.34271	0.00279824	2.43958	5.33e-08	2.52556	1.7783e-08	KNG2	0.237752	0.740168	1.64014	0.0183061	1.65281	0.017011	2.6523	9.73477e-05
SHE	0.423924	0.0655442	0.266822	0.248789	0.828277	0.000300889	0.85551	0.000180907	C1RL	0.84284	0.0173706	1.00829	0.00443471	1.63444	3.21e-06	1.52098	1.48764e-05	LOXL2	0.567386	0.0620222	0.478724	0.115404	1.16283	0.000130461	1.94411	1.5818e-10	ARL8A	0.39318	0.0886765	0.661502	0.00416029	1.05093	5.12e-06	0.897273	9.92436e-05	DPYSL2	0.505695	0.0757436	0.77911	0.00621247	1.06625	0.000179625	1.4884	1.69246e-07
LCP1	0.866151	0.00910136	1.22797	0.000217037	2.92876	1.08e-18	2.65829	1.13416e-15	MAN2B1	0.599381	0.0333631	0.703432	0.0125312	1.35227	1.56e-06	1.46673	1.87522e-07	RHOQ	0.15996	0.646703	0.659635	0.0586628	0.442478	0.204718	0.801936	0.0214773	OLFR745	N/A	N/A	N/A	N/A	N/A	N/A	N/A	N/A	GMPPB	0.423809	0.113811	0.535056	0.0459402	0.730511	0.00624816	1.09105	4.31742e-05
FLNA	0.521257	0.00179831	0.597042	0.000349335	0.99343	2.66e-09	0.946731	1.41477e-08	CD52	1.1195	0.00148019	0.771219	0.0297044	1.59394	5.36e-06	1.19587	0.000671314	COL5A1	0.913625	0.0130228	0.44469	0.226846	1.26096	0.00060962	2.58872	1.96877e-12	RDH10	-0.559	0.0168184	-0.20619	0.377392	0.678451	0.00348826	0.848662	0.000255824	AP1M1	0.266482	0.235223	0.0618251	0.783426	0.631576	0.00479456	0.520916	0.0199919
GLA	-0.150746	0.661114	0.544208	0.111822	2.09704	6.84e-10	1.41706	3.09988e-05	M6PR	0.203187	0.145983	0.412244	0.00317714	0.781682	2.11e-08	0.788611	1.57984e-08	TAL1	0.980848	0.0310452	1.78126	8.61325e-05	1.65786	0.00024023	2.10823	2.51996e-06	TFPI2	-0.103977	0.906993	0.992953	0.258616	2.95601	0.000606118	3.29473	0.000130412	PLAT	0.717372	0.0227501	0.66218	0.0356903	0.904592	0.00404755	1.82968	5.75073e-09
RARRES2	1.02538	0.0239819	1.15009	0.0113599	2.04773	6.41e-06	2.45387	6.35711e-08	FBN1	0.725941	0.0284208	0.375103	0.257524	0.930956	0.00494813	1.44292	1.3239e-05	TMEM119	0.675957	0.122335	0.808983	0.0643845	1.59751	0.000254566	2.60237	2.48579e-09	HINT1	0.201731	0.356123	0.349609	0.109909	0.242171	0.267107	0.320531	0.141416	HGF	1.13521	0.00806327	1.15169	0.00725343	3.52086	8.91e-17	4.44828	6.57471e-26
UXS1	-0.361069	0.0720355	0.00491088	0.980464	0.133022	0.505878	0.0241655	0.903759	MAN1A	0.990825	0.000497814	1.17693	3.53332e-05	1.20924	2.14e-05	1.38057	1.21298e-06	VTN	0.833413	0.150995	1.2917	0.0249807	0.934909	0.103756	1.52043	0.00772556	RGS7BP	0.559391	0.0316208	1.00369	0.000110706	1.04127	5.85e-05	1.35415	1.62717e-07	KLF7	0.125639	0.507972	0.0956441	0.614472	0.991467	1.68e-07	1.27016	1.97131e-11
P2RY10B	0.718274	0.204599	0.401929	0.478131	1.37878	0.0143381	1.50363	0.00739986	GM10931	1.01099	0.00739487	0.865358	0.0227277	1.56944	2.71e-05	1.55915	3.07152e-05	SPARC	0.570823	0.156547	0.242124	0.547881	0.757041	0.0602461	2.07257	2.68553e-07	VAMP3	0.0747985	0.642417	0.234673	0.145193	0.0620643	0.699999	0.134414	0.403915	NFATC4	0.52595	0.00374707	0.290946	0.109393	1.34933	9.3e-14	1.52363	3.81238e-17
FCHSD2	0.133841	0.335084	0.1056	0.447832	0.659577	1.93e-06	0.744902	7.42541e-08	ZCCHC24	0.335186	0.227859	0.319168	0.25096	0.665142	0.0166708	0.918144	0.00094943	FBXL7	0.780159	0.000149925	0.268012	0.200456	0.548897	0.00790734	1.03916	3.94031e-07	DDOST	0.149414	0.421274	0.179844	0.333394	0.594614	0.00134113	0.651548	0.000439639	FKBP10	0.454721	0.229013	0.234726	0.535046	1.38026	0.000254234	2.019	8.59309e-08
KLF7	0.125639	0.507972	0.0956441	0.614472	0.991467	1.68e-07	1.27016	1.97131e-11	CLMP	0.475656	0.141724	0.193594	0.549996	1.63246	4.47e-07	1.71183	1.19584e-07	GM21959	N/A	N/A	N/A	N/A	N/A	N/A	N/A	N/A	ICAM2	1.45647	0.0250772	1.35904	0.0373509	1.96675	0.00223451	1.67841	0.009216	DENND5A	0.221996	0.165906	0.398973	0.0127322	0.901324	1.73e-08	0.650975	4.65875e-05
PKM	0.345072	0.125667	0.553229	0.0140796	1.15398	3.02e-07	0.874815	0.000103235	MCTP1	0.929842	0.00148419	1.0089	0.000561737	1.32909	5.24e-06	2.06243	1.2954e-12	MXRA8	0.44319	0.181864	0.507651	0.126344	1.41556	1.97e-05	2.60851	3.50404e-15	ATP10A	0.690447	0.00042137	0.866793	9.48791e-06	0.945105	1.23e-06	0.921815	2.23129e-06	CERS2	0.431109	0.103348	0.61088	0.0208907	1.37384	1.95e-07	1.18758	6.81305e-06
NLRP12	-0.168195	0.690462	-0.108588	0.798027	2.36379	4.01e-09	2.17074	6.74974e-08	SERPINH1	0.367056	0.281987	0.0394794	0.907913	0.919391	0.00702434	1.38222	5.04508e-05	P2RY10B	0.718274	0.204599	0.401929	0.478131	1.37878	0.0143381	1.50363	0.00739986	WDR1	-0.00173785	0.991032	0.22076	0.153268	0.597659	0.000108898	0.607883	8.28352e-05	1700012B09RIK	1.33594	0.583661	0	1	5.75051	0.00976045	6.56106	0.00316817
F5	0.116484	0.867422	1.10955	0.109584	3.06438	8.68e-06	2.90224	2.53632e-05	ARPC5	0.119842	0.475796	0.424558	0.0115059	0.571563	0.000663282	0.571856	0.000658587	MS4A2	0.342759	0.614817	0.434983	0.52222	0.512388	0.449915	1.3255	0.0493964	BAALC	0.190921	0.771247	-0.133563	0.842925	0.76934	0.23005	1.56325	0.0127963	SERPINB1A	0.380569	0.278719	0.813172	0.0204637	1.75602	5.21e-07	1.61875	3.73531e-06
MEFV	1.41156	0.00938525	2.52277	3.03955e-06	4.48407	7.6e-17	4.08494	3.14454e-14	GAB2	0.704851	0.000448747	0.852397	2.1905e-05	1.65073	1.61e-16	1.42457	1.12192e-12	IL13RA1	0.246474	0.257622	0.511242	0.0188466	0.335451	0.123273	0.664844	0.00223951	NLGN2	-0.00471843	0.986305	0.244665	0.373429	0.632305	0.0212924	0.848056	0.00200325	AQP1	0.479618	0.13359	0.841891	0.00844658	1.00043	0.00174408	1.83545	9.11553e-09
TPD52	0.208282	0.229198	0.0551527	0.750399	1.14291	3.88e-11	0.631603	0.000262184	ANTXR2	1.1436	3.87229e-05	1.25436	6.37171e-06	2.57431	1.8e-20	2.05906	1.21009e-13	C4B	0.791294	0.0255448	0.81677	0.0211729	1.15961	0.00106512	1.3947	8.26959e-05	RPN1	-0.131584	0.397189	-0.0442	0.776131	0.336712	0.0299975	0.366079	0.0182312	PECAM1	0.329815	0.165026	0.529733	0.0257374	1.36969	7.61e-09	1.71269	4.96603e-13
CDKL4	-1.08187	0.206444	-0.193131	0.817297	1.7547	0.0305865	1.99044	0.0140409	SRPX	0.789027	0.0421502	0.875659	0.0243328	1.22767	0.00154738	1.51187	9.49556e-05	GM15455	N/A	N/A	N/A	N/A	N/A	N/A	N/A	N/A	PPP6R1	-0.0344036	0.795712	0.0529531	0.690317	0.164817	0.214544	0.107324	0.418981	ARF2	0.196192	0.511588	0.544003	0.0682466	0.784154	0.00850601	0.527321	0.0767406
DNAJB11	-0.241956	0.0939966	-0.00354015	0.980448	0.378226	0.00868669	0.513748	0.000362963	PLOD3	0.163992	0.534381	0.389637	0.139631	1.35353	2.7e-07	1.40423	9.45136e-08	ADAMTS2	0.748731	0.0261641	0.489284	0.146237	1.18579	0.000427676	1.93435	9.08585e-09	AKR1A1	0.247544	0.0847378	0.379806	0.0081798	0.736328	2.87e-07	0.517997	0.000307115	LOX	0.581444	0.153324	1.07089	0.00851044	2.37916	4.83e-09	3.05399	5.68385e-14
